# A novel clonal and axenic isolation pipeline for the human gut protist *Blastocystis* reveals within-subtype strain coexistence

**DOI:** 10.64898/2026.10.19.760120

**Authors:** Fredrick Leon, Johnathan B. Shih, Lydia E. Keller, Shobini Palaniappan, Lucie Degaetano, Gabriela A. Nine, Abigail L. Lind

**Affiliations:** School of Biological Sciences, Georgia Institute of Technology, Atlanta, Georgia, USA; Interdisciplinary Graduate Program in Quantitative Bioscience, Georgia Institute of Technology, Atlanta, Georgia, USA

## Abstract

*Blastocystis* is the most prevalent protist in the human gut microbiome, but its study is impeded by limitations in existing cultivation methods that hinder routine axenic and clonal isolation. These barriers have left open the question of whether multiple strains of a protist species can coexist within a single host, as observed within the bacterial gut microbiota. To address this, we introduce egg-based monophasic (EBM) medium, a novel optically clear liquid medium that supports exponential growth of *Blastocystis* from low inoculum densities in standard tissue-culture plates and flasks, a capability not supported by existing media formulations tested here. Using EBM medium, we established a modular axenization and clonal isolation pipeline and recovered axenic and clonally isolated cultures representing *Blastocystis* subtypes 1–4 from human and non-human primate hosts. To investigate within-host strain diversity, we sequenced a subtype 1 culture before and after clonal isolation. The non-clonal culture yielded a 21 Mb assembly with gene copy distribution and allelic polymorphism patterns consistent with multiple strains, whereas its clonal derivative yielded a 15 Mb assembly with patterns consistent with a single strain. These results indicate that the original culture contained multiple closely related strains co-colonizing one host. We identified the same genomic signature in published xenic cultures established from single human donors, supporting the presence of strain-level diversity within *Blastocystis* subtypes. Our pipeline provides a scalable platform for *Blastocystis* cultivation, imaging, and clonal isolation, enabling investigation of strain-level diversity that may be obscured in non-clonal cultures.

**Importance:** *Blastocystis* is the most prevalent protist in the human gut, yet experimental investigation remains limited by a difficulty in obtaining single-microbe and genetically defined cultures. Existing methods make it difficult to separate the protist from associated bacteria or recover individual lineages from mixed cultures. We developed a liquid growth medium compatible with standard tissue culture plates, live-cell imaging, and a modular workflow for producing axenic and clonal isolates. We use this pipeline to create axenic and clonal isolates across four common subtypes. Applying this workflow exposed a mixture of closely related strains in a single-subtype culture, a finding supported by analyses of independent published cultures. This culturing pipeline enables controlled investigation of strain-level diversity, and provides a new experimental framework for the study of *Blastocystis* biology and its interactions with the gut microbiome.
