## Supplemental Table 1: Axenic strains at ATCC for "A novel clonal and axenic isolation pipeline for the human gut protist *Blastocystis* reveals within-subtype strain coexistence"

### Sheet: ATCC_Blastocystis_strains
ATCC ID	Strain designation	Culture type	Purchase info	Assigned Subtype	Depositor	Year of origin, where known	Other notes	Source URL
50177	Nand II	Axenic	Ready to purchase	Subtype 1	CH Zierdt	1979	DNA polymorphism; 16S-like rRNA gene sequence U51151	https://www.atcc.org/products/50177
50587	JDR	Axenic	Ready to purchase	Subtype 3	CH Zierdt		Unique zymodeme	https://www.atcc.org/products/50587
50608	BT1	Axenic	Ready to purchase	Subtype 4	CH Zierdt	1986		https://www.atcc.org/products/50608
50588	OTZ	Axenic	Mission collection		CH Zierdt		Unique zymodeme; mixed genotype based on SSU rDNA sequence analysis	https://www.atcc.org/products/50588
50589	JNS	Axenic	Mission collection		CH Zierdt		Unique zymodeme	https://www.atcc.org/products/50589
50610	NTY	Axenic	Mission collection	Subtype 1	CH Zierdt	1970		https://www.atcc.org/products/50610
50613	SVM	Axenic	Mission collection		CH Zierdt	1988	Mixed genotype based on SSU rDNA sequence analysis	https://www.atcc.org/products/50613
50628	NKN	Axenic	Mission collection		CH Zierdt	1991		https://www.atcc.org/products/50628
*Mission collection items are not currently available and must be expanded in culture. Costs are $5,000 per vial and require a 6 month turnaround. ATCC requests purchasers seek an alternative before requesting.
