## Supplemental Table 2: Raw in vitro data for "A novel clonal and axenic isolation pipeline for the human gut protist *Blastocystis* reveals within-subtype strain coexistence"

### Sheet: Sheet1
Raw data for all in vitro experiments
Fig. 2A				Cells/mL
Strain	Media	Seeding Density	time	rep1	rep2	rep3	Notes
ST1	EBM + Tween 80	10^5	0	95000	117500	70000
ST1	EBM + Tween 80	10^5	24	377500	377500	417500
ST1	EBM + Tween 80	10^5	48	4500000	4150000	3550000
ST1	EBM + Tween 80	10^5	72	5050000	4350000	4950000
ST1	EBM + Tween 80	10^5	96	1050000	1100000	1000000
ST1	EBM - Tween 80	10^5	0	97500	112500	90000
ST1	EBM - Tween 80	10^5	24	475000	492500	470000
ST1	EBM - Tween 80	10^5	48	3350000	4100000	3400000
ST1	EBM - Tween 80	10^5	72	5050000	4450000	4650000
ST1	EBM - Tween 80	10^5	96	1950000	1550000	1500000
ST1	Biphasic Egg	10^5	0	85000	102500	112500
ST1	Biphasic Egg	10^5	24	237500	262500	277500
ST1	Biphasic Egg	10^5	48	1950000	2650000	2100000
ST1	Biphasic Egg	10^5	72	1900000	2200000	2050000
ST1	Biphasic Egg	10^5	96	1650000	1750000	1500000
ST1	IMDM-thio	10^5	0	102500	105000	110000
ST1	IMDM-thio	10^5	24	37500	40000	32500
ST1	IMDM-thio	10^5	48	12500	7500	17500
ST1	IMDM-thio	10^5	74	0	0	0
ST1	IMDM-thio	10^5	96	0	0	0
ST1	IMDM+thio	10^5	0	100000	97500	92500
ST1	IMDM+thio	10^5	24	72500	67500	60000
ST1	IMDM+thio	10^5	48	15000	17500	17500
ST1	IMDM+thio	10^5	74	2500	7500	5000
ST1	IMDM+thio	10^5	96	0	0	0
Fig. 2B				Cells/mL
Strain	Media	Seeding density	time	rep1	rep2	rep3	Notes
ST1	EBM + Tween 80	10^5	0	105000	125000	92500
ST1	EBM + Tween 80	10^5	24	777500	802500	727500
ST1	EBM + Tween 80	10^5	49.5	10650000	11050000	10150000
ST1	EBM + Tween 80	10^5	73	2100000	1900000	2050000
ST1	EBM + Tween 80	10^5	96	1050000	1150000	1300000
ST1	EBM + Tween 80	10^4	0	7500	10000	10000
ST1	EBM + Tween 80	10^4	24	95000	62500	90000
ST1	EBM + Tween 80	10^4	49.5	2525000	2350000	2725000
ST1	EBM + Tween 80	10^4	73	9100000	7900000	8300000
ST1	EBM + Tween 80	10^4	96	3200000	2850000	1750000
ST1	EBM + Tween 80	10^3	0	1111.11	1111.11	1111.11	counted entire heamocytometer and divided by 9, resulting in fraction
ST1	EBM + Tween 80	10^3	24	15555.6	13333.3	17777.8	counted entire heamocytometer and divided by 9, resulting in fraction
ST1	EBM + Tween 80	10^3	49.5	240000	265000	265000
ST1	EBM + Tween 80	10^3	73	3850000	4900000	4750000
ST1	EBM + Tween 80	10^3	96	6850000	6950000	7450000
Fig. 2D				Cells/mL
Strain	Media	Seeding density	time	rep1	rep2	rep3	Notes
ST1	EBM + Tween 80	10^5	0	135000	107500	142500
ST1	EBM + Tween 80	10^5	24	760000	885000	962500
ST1	EBM + Tween 80	10^5	48	5750000	5500000	5075000
ST1	EBM + Tween 80	10^5	74	3400000	2300000	2950000
ST1	EBM + Tween 80	10^5	96	1200000	1275000	1150000
ST2	EBM + Tween 80	10^5	0	125000	110000	112500
ST2	EBM + Tween 80	10^5	24	1650000	1700000	1800000
ST2	EBM + Tween 80	10^5	48	6195000	5880000	5250000
ST2	EBM + Tween 80	10^5	74	3885000	4305000	4515000
ST2	EBM + Tween 80	10^5	96	1265000	880000	1017500
ST3	EBM + Tween 80	10^5	0	122500	115000	102500
ST3	EBM + Tween 80	10^5	24	440000	425000	415000
ST3	EBM + Tween 80	10^5	48	892500	1050000	1102500
ST3	EBM + Tween 80	10^5	74	472500	420000	735000
ST3	EBM + Tween 80	10^5	96	137500	192500	82500
ST4	EBM + Tween 80	10^5	0	90000	102500	107500
ST4	EBM + Tween 80	10^5	24	2400000	2550000	2275000
ST4	EBM + Tween 80	10^5	48	7350000	6877500	8452500
ST4	EBM + Tween 80	10^5	74	5722500	6037500	6982500
ST4	EBM + Tween 80	10^5	96	3255000	3885000	3990000
Fig. S1A					Cells/mL
Strain	Media	Seeding density	Condition	Concentration (mg/ml)	Rep1	Rep2	Rep3	Notes
ST1	EBM + Tween 80	10^5	control	0	8150000	8450000	9450000
ST1	EBM + Tween 80	10^5	thio	0.125	12550000	12100000	12350000
ST1	EBM + Tween 80	10^5	thio	0.25	11900000	12250000	10800000
ST1	EBM + Tween 80	10^5	thio	0.5	10850000	10850000	12600000
ST1	EBM + Tween 80	10^5	thio	1	8050000	7900000	8450000
ST1	EBM + Tween 80	10^5	thio	2	5500000	4050000	4450000
ST1	EBM + Tween 80	10^5	control	0	9200000	8150000	8150000
ST1	EBM + Tween 80	10^5	l-cysteine	0.125	7950000	5800000	6550000
ST1	EBM + Tween 80	10^5	l-cysteine	0.25	4700000	4150000	4100000
ST1	EBM + Tween 80	10^5	l-cysteine	0.5	650000	350000	700000
ST1	EBM + Tween 80	10^5	l-cysteine	1	0	2500	0
ST1	EBM + Tween 80	10^5	l-cysteine	2	0	0	0
Fig. S1B					Cells/mL
Strain	Media	Seeding density	Condition	Concentration	Rep1	Rep2	Rep3	Notes
ST1	EBM + Tween 80	10^5	Control	na	8150000	7500000	8700000
ST1	EBM + Tween 80	10^5	PBS	0.25	5100000	6000000	6150000
ST1	EBM + Tween 80	10^5	BHI	0.25	300000	250000	250000
ST1	EBM + Tween 80	10^5	TSB	0.25	1550000	2000000	1850000
ST1	EBM + Tween 80	10^5	YP	0.25	50000	0	0
Fig. S1C			Percentage of growth positive wells (out of 96)
Strain	Media	Seeding density	Rep1	Rep2	Rep3	Percentage of expected occupied wells	Notes
ST1	EBM + Tween 80	2.5 cells/mL	13.5417	13.5417	15.625	22.1199
ST1	EBM + Tween 80	25 cells/mL	76.0417	77.0833	65.625	91.7915
ST1	EBM + Tween 80	250 cells/mL	100	100	100	100
Fig. S1D			Cells/mL
Strain	Media	Seeding density	Rep1	Rep2	Rep3	Notes
ST1	EBM + Tween 80	10^5	5.0562e+06	4.35157e+06	5.02762e+06
ST1	EBM - Tween 80	10^5	5.20555e+06	4.45412e+06	4.72832e+06
ST1	Biphasic Egg	10^5	1940000	2210000	2060000
Fig. S1E			Hours
Strain	Media	Seeding density	Rep1	Rep2	Rep3	Notes
ST1	EBM + Tween 80	10^5	5.64262	4.95161	7.93105
ST1	EBM - Tween 80	10^5	8.99878	5.73443	8.2701
ST1	Biphasic Egg	10^5	2.23306	3.78039	1.84935
Fig. S1F				Cells/mL
Strain	Media	Seeding Density	time	rep1	rep2	rep3	Notes
ST1	IMDM-thio	10^5	0	102500	105000	110000
ST1	IMDM-thio	10^5	24	37500	40000	32500
ST1	IMDM-thio	10^5	48	12500	7500	17500
ST1	IMDM-thio	10^5	74	0	0	0
ST1	IMDM-thio	10^5	96	0	0	0
ST1	IMDM+thio	10^5	0	100000	97500	92500
ST1	IMDM+thio	10^5	24	72500	67500	60000
ST1	IMDM+thio	10^5	48	15000	17500	17500
ST1	IMDM+thio	10^5	74	2500	7500	5000
ST1	IMDM+thio	10^5	96	0	0	0
Fig. S2A			Cells/mL
Strain	Media	Seeding density	Rep1	Rep2	Rep3	Notes
ST1	EBM + Tween 80	10^5	8150000	5610000	6440000
ST2	EBM + Tween 80	10^5	7160000	6480000	5610000
ST3	EBM + Tween 80	10^5	1080000	1470000	1620000
ST4	EBM + Tween 80	10^5	7650000	7110000	9130000
Fig. S2B			Hours
Strain	Media	Seeding density	Rep1	Rep2	Rep3	Notes
ST1	EBM + Tween 80	10^5	8.88671	7.93352	8.11255
ST2	EBM + Tween 80	10^5	7.83291	7.2477	6.97969
ST3	EBM + Tween 80	10^5	12.3317	13.2086	13.1633
ST4	EBM + Tween 80	10^5	6.03437	6.0294	6.61555
Fig. S2C			Hours
Strain	Media	Seeding density	Rep1	Rep2	Rep3	Notes
ST1	EBM + Tween 80	10^5	1.89134	2.08828	2.08556
ST2	EBM + Tween 80	10^5	1.87587	2.07669	2.08703
ST3	EBM + Tween 80	10^5	3.24496	3.30145	2.63055
ST4	EBM + Tween 80	10^5	1.98588	2.02948	1.99007
Fig. S2D		Area (μm^2)
Media	Seeding density	ST1	ST2	ST3	ST4	Rep	Notes
EBM + Tween 80	10^5	320.702	44.1936	461.047	35.2355	Rep1
		15.8261	47.1797	618.711	26.8745	Rep1
		207.232	50.1657	93.4635	26.2773	Rep1
		157.962	161.546	1559.02	33.1452	Rep1
		211.711	39.7145	253.217	27.1731	Rep1
		35.2355	34.6382	284.571	18.2149	Rep1
		256.502	45.0894	368.778	49.8671	Rep1
		267.849	57.6309	854.31	41.5062	Rep1
		74.3528	32.548	166.622	44.7908	Rep1
		18.8121	60.9155	14.9303	22.694	Rep1
		20.3052	47.4783	14.9303	45.0894	Rep1
		35.8327	44.7908	15.5275	32.8466	Rep1
		22.3954	104.213	88.9844	24.7843	Rep1
		83.0123	54.0476	22.694	19.1108	Rep1
		131.088	93.4635	24.7843	30.7564	Rep1
		104.512	47.7769	957.926	25.6801	Rep1
		82.4151	50.7629	20.0066	42.1034	Rep1
		17.0205	43.895	26.8745	24.7843	Rep1
		81.5193	71.3667	1038.25	31.055	Rep1
		56.1378	46.8811	24.187	64.2002	Rep1
		15.5275	89.5817	299.501	46.2839	Rep1
		217.683	46.8811	374.75	18.5135	Rep1
		136.463	42.402	177.073	23.2912	Rep1
		30.7564	44.4922	183.344	22.3954	Rep1
		26.5759	58.5267	254.412	65.3946	Rep1
		86.5956	50.7629	54.3462	16.7219	Rep1
		33.1452	62.7072	50.1657	15.5275	Rep1
		84.804	42.1034	53.749	15.5275	Rep1
		16.4233	52.256	165.129	27.1731	Rep1
		17.6177	41.5062	146.914	48.9713	Rep1
		288.154	51.6588	45.388	22.694	Rep1
		45.0894	60.3183	873.72	44.4922	Rep1
		17.0205	60.0197	234.704	30.7564	Rep1
		80.3249	139.449	226.642	38.5201	Rep1
		146.914	47.7769	111.081	57.0337	Rep1
		19.4094	97.644	117.352	38.2215	Rep1
		15.2289	38.2215	414.464	18.5135	Rep1
		103.019	42.9992	169.907	29.8606	Rep1
		107.498	86.8942	121.532	36.4299	Rep1
		36.1313	57.0337	294.425	83.3109	Rep1
		25.6801	53.4504	168.414	46.2839	Rep1
		35.5341	58.2281	25.3815	128.699	Rep1
		284.87	40.6103	17.6177	36.4299	Rep1
		115.56	38.2215	209.92	65.6932	Rep1
		131.386	49.5685	90.4775	38.5201	Rep1
		254.113	47.4783	149.303	33.1452	Rep1
		78.2346	19.4094	459.255	40.6103	Rep1
		79.4291	68.0821	399.236	23.8884	Rep1
		75.8458	55.5406	177.073	22.0968	Rep1
		126.609	38.2215	1064.83	35.2355	Rep1
		25.0829	92.8663	158.56	36.4299	Rep1
		91.3733	28.6661	184.24	25.6801	Rep1
		66.8876	41.2076	188.121	66.589	Rep1
		73.457	45.0894	31.9508	17.6177	Rep1
		91.6719	37.6243	43.895	78.2346	Rep1
		48.3741	55.8392	49.5685	19.1108	Rep1
		72.8597	21.4996	133.477	59.1239	Rep1
		98.2412	99.7342	77.0402	20.3052	Rep1
		111.081	55.8392	23.5898	20.3052	Rep1
		18.2149	52.5546	32.2494	24.187	Rep1
		91.0747	50.4643	166.622	23.8884	Rep1
		59.4225	46.5825	263.37	21.7982	Rep1
		44.4922	41.5062	99.137	34.041	Rep1
		30.4578	41.5062	193.795	43.2978	Rep1
		38.5201	66.2904	263.071	44.7908	Rep1
		25.3815	143.032	51.3601	19.4094	Rep1
		119.144	51.3601	64.7974	25.0829	Rep1
		18.8121	82.1165	472.991	65.096	Rep1
		122.428	88.3872	321.598	15.2289	Rep1
		23.8884	23.5898	169.011	20.6038	Rep1
		28.3675	26.2773	130.789	41.2076	Rep1
		66.8876	63.9016	66.8876	14.9303	Rep1
		89.5817	21.4996	72.2625	37.0271	Rep1
		116.755	57.9295	85.9984	28.3675	Rep1
		172.594	59.7211	346.382	41.2076	Rep1
		195.885	49.2699	60.6169	54.3462	Rep1
		72.5611	40.0131	90.7761	26.2773	Rep1
		45.6866	96.7482	160.053	57.3323	Rep1
		87.4914	42.9992	82.7137	36.4299	Rep1
		18.2149	48.3741	50.7629	15.2289	Rep1
		137.06	140.643	126.012	56.735	Rep2
		60.6169	167.518	103.616	30.4578	Rep2
		63.9016	136.761	87.79	18.2149	Rep2
		192.899	63.9016	63.3044	41.8048	Rep2
		379.229	101.526	221.565	32.8466	Rep2
		98.8384	140.345	278.002	25.9787	Rep2
		199.468	74.6514	37.6243	38.2215	Rep2
		168.414	104.213	143.032	37.9229	Rep2
		57.9295	108.394	171.997	48.0755	Rep2
		100.929	17.0205	128.998	24.7843	Rep2
		375.347	68.0821	99.137	39.7145	Rep2
		32.2494	63.9016	174.684	40.6103	Rep2
		94.0607	66.589	32.8466	23.5898	Rep2
		120.338	78.8319	16.7219	22.3954	Rep2
		96.4496	91.0747	69.2765	15.8261	Rep2
		98.2412	22.9926	748.305	24.187	Rep2
		158.858	69.8737	233.211	36.7285	Rep2
		122.727	55.242	125.414	18.8121	Rep2
		84.2068	74.6514	88.3872	33.1452	Rep2
		143.032	112.873	104.213	24.7843	Rep2
		168.712	58.5267	87.79	22.0968	Rep2
		214.697	106.005	45.9852	20.3052	Rep2
		21.7982	171.997	127.206	42.7006	Rep2
		20.9024	138.553	14.9303	48.9713	Rep2
		150.199	100.331	265.46	72.8597	Rep2
		279.196	71.0681	60.0197	41.5062	Rep2
		141.539	103.318	159.157	28.6661	Rep2
		102.422	67.1862	369.076	39.4159	Rep2
		68.0821	17.3191	100.033	16.7219	Rep2
		229.329	81.5193	331.452	28.0689	Rep2
		132.581	74.6514	147.81	31.3536	Rep2
		106.901	52.8532	352.653	35.2355	Rep2
		17.6177	52.5546	396.25	27.4717	Rep2
		15.8261	62.4086	154.976	21.7982	Rep2
		115.56	121.234	16.4233	48.9713	Rep2
		86.8942	209.024	1073.19	20.3052	Rep2
		74.3528	59.1239	65.6932	39.7145	Rep2
		372.062	68.9779	151.99	39.7145	Rep2
		62.4086	85.1026	173.788	39.4159	Rep2
		232.016	64.2002	517.782	39.7145	Rep2
		200.364	61.5127	82.7137	22.3954	Rep2
		232.315	51.9574	90.7761	19.708	Rep2
		128.699	70.4709	75.5472	46.5825	Rep2
		101.227	75.5472	76.7416	17.0205	Rep2
		155.872	58.8253	53.749	38.2215	Rep2
		118.546	150.497	52.5546	21.4996	Rep2
		64.7974	184.837	255.009	39.1173	Rep2
		83.9081	167.518	110.783	15.5275	Rep2
		173.191	114.067	418.944	30.7564	Rep2
		131.984	15.2289	201.857	23.8884	Rep2
		305.772	76.1444	52.256	29.8606	Rep2
		617.815	85.6998	202.455	41.2076	Rep2
		176.476	72.8597	175.281	35.8327	Rep2
		164.83	83.6095	51.6588	34.9368	Rep2
		83.9081	93.1649	28.0689	30.7564	Rep2
		42.7006	75.5472	60.9155	38.2215	Rep2
		213.802	83.3109	621.995	23.2912	Rep2
		104.213	88.3872	204.246	29.8606	Rep2
		46.2839	83.0123	312.939	59.1239	Rep2
		15.5275	72.8597	258.592	20.3052	Rep2
		44.4922	83.0123	235.898	18.8121	Rep2
		184.538	177.372	220.371	29.2633	Rep2
		48.0755	91.9705	243.065	23.5898	Rep2
		32.548	97.3454	37.3257	42.402	Rep2
		364.896	67.7835	64.7974	33.7424	Rep2
		369.375	80.6235	598.405	21.201	Rep2
		54.0476	134.97	56.1378	37.0271	Rep2
		223.954	248.738	49.5685	27.7703	Rep2
		31.3536	60.3183	99.4356	57.9295	Rep2
		16.7219	52.8532	92.5677	27.7703	Rep2
		47.7769	302.786	214.399	25.3815	Rep2
		27.7703	140.345	89.283	29.2633	Rep2
		112.873	72.2625	36.4299	50.7629	Rep2
		72.5611	72.2625	77.0402	22.3954	Rep2
		55.5406	51.9574	207.829	24.7843	Rep2
		95.2552	104.811	84.2068	33.7424	Rep2
		147.213	245.155	19.4094	26.5759	Rep2
		71.6653	163.636	637.821	31.6522	Rep2
		52.8532	124.22	118.546	30.4578	Rep2
		125.713	88.6858	153.782	35.5341	Rep2
		32.548	18.2149	77.0402	26.8745	Rep3
		55.8392	65.9918	75.8458	37.6243	Rep3
		39.4159	192.601	208.128	24.187	Rep3
		20.0066	52.8532	54.3462	39.7145	Rep3
		20.6038	48.9713	63.603	20.0066	Rep3
		246.35	177.073	128.4	32.8466	Rep3
		24.7843	46.2839	73.7556	30.4578	Rep3
		29.8606	53.4504	77.0402	34.6382	Rep3
		35.5341	16.7219	137.06	39.1173	Rep3
		23.8884	82.1165	42.9992	62.4086	Rep3
		45.0894	88.9844	194.094	34.041	Rep3
		283.675	79.7277	51.9574	31.055	Rep3
		65.096	113.47	71.3667	42.1034	Rep3
		25.9787	164.532	145.421	37.9229	Rep3
		45.6866	55.8392	105.408	29.2633	Rep3
		16.4233	78.8319	55.5406	26.5759	Rep3
		122.428	94.0607	264.266	41.8048	Rep3
		21.4996	267.849	141.838	28.0689	Rep3
		15.2289	97.3454	191.705	21.7982	Rep3
		43.5964	89.283	52.5546	33.7424	Rep3
		58.2281	62.7072	76.1444	48.6727	Rep3
		29.5619	78.2346	102.422	32.2494	Rep3
		54.9434	55.242	75.5472	16.1247	Rep3
		38.2215	62.1099	38.2215	18.2149	Rep3
		49.2699	71.0681	23.8884	18.5135	Rep3
		76.1444	87.1928	128.699	24.187	Rep3
		30.4578	56.735	137.657	28.0689	Rep3
		43.2978	87.79	45.388	50.1657	Rep3
		49.2699	205.441	140.345	38.5201	Rep3
		60.6169	99.4356	131.685	35.2355	Rep3
		15.5275	74.0542	34.041	18.2149	Rep3
		133.178	36.1313	53.749	33.7424	Rep3
		45.388	75.8458	86.5956	47.1797	Rep3
		120.039	28.0689	88.0886	16.7219	Rep3
		48.9713	59.7211	72.5611	20.3052	Rep3
		60.0197	53.749	43.2978	15.5275	Rep3
		135.866	232.315	94.9566	53.4504	Rep3
		39.1173	228.732	50.4643	21.201	Rep3
		51.9574	60.6169	53.1518	35.8327	Rep3
		41.2076	159.754	16.1247	28.3675	Rep3
		54.0476	116.456	192.302	34.3396	Rep3
		112.276	71.0681	20.9024	58.2281	Rep3
		20.9024	60.9155	170.802	40.909	Rep3
		59.4225	60.6169	145.719	50.4643	Rep3
		47.1797	169.907	60.9155	27.1731	Rep3
		18.5135	63.0058	129.296	27.1731	Rep3
		50.1657	84.2068	144.226	31.9508	Rep3
		20.3052	96.151	55.242	29.8606	Rep3
		69.8737	82.1165	133.775	18.5135	Rep3
		20.0066	116.456	92.5677	31.9508	Rep3
		47.4783	66.589	85.6998	42.9992	Rep3
		131.685	91.3733	223.357	24.187	Rep3
		30.7564	123.623	117.053	19.4094	Rep3
		46.8811	73.1584	189.017	23.8884	Rep3
		46.5825	14.9303	57.3323	41.2076	Rep3
		27.7703	67.4848	120.338	32.2494	Rep3
		50.7629	174.983	145.719	24.187	Rep3
		46.8811	74.6514	77.0402	29.8606	Rep3
		26.8745	52.5546	138.852	26.5759	Rep3
		18.8121	60.3183	110.484	41.2076	Rep3
		28.0689	68.0821	298.606	36.7285	Rep3
		31.6522	75.2486	133.477	20.9024	Rep3
		29.2633	150.199	46.2839	29.8606	Rep3
		33.4438	56.735	61.2141	23.5898	Rep3
		29.5619	47.1797	183.941	32.2494	Rep3
		27.1731	72.2625	72.2625	58.8253	Rep3
		37.9229	71.0681	263.967	33.7424	Rep3
		25.3815	75.8458	146.018	30.4578	Rep3
		16.7219	201.26	105.706	34.6382	Rep3
		103.019	91.9705	348.473	66.2904	Rep3
		53.1518	213.802	194.094	22.3954	Rep3
		64.2002	121.532	58.2281	23.8884	Rep3
		68.9779	18.2149	61.8113	33.7424	Rep3
		50.4643	158.858	200.962	40.909	Rep3
		54.0476	254.412	210.218	27.1731	Rep3
		90.1789	68.6793	140.345	32.2494	Rep3
		48.9713	62.7072	121.831	60.3183	Rep3
		54.9434	68.3807	112.574	45.388	Rep3
		40.3117	91.0747	107.498	39.7145	Rep3
		38.8187	71.9639	54.0476	27.7703	Rep3
