## Supplemental Table 3: ST metadata for "A novel clonal and axenic isolation pipeline for the human gut protist *Blastocystis* reveals within-subtype strain coexistence"

### Sheet: Sheet1
Isolation Site	Host Species	Host Species Common Name	Date Collectd	ID	Amplification Primers	Sanger Sequencing Primer	ST assignment	Aligned and trimmed sequences (250bp)	Carrying Capacity (cells/mL)	Doubling Time (hours)	Lag Time (hours)
Zoo Atlanta	Cercopithecus wolfi	Wolf's guenon	2024-10-09	CW0001	BL18SPPF: AGTAGTCATACGCTCGTCTCAAA/BL18SR2PPR: TCTTCGTTACCCGTTACTGC	BL18SPPF: AGTAGTCATACGCTCGTCTCAAA	ST1	GAACTGCGAATGGCTCATTATATCAGTTATAGTTTATTTGGTGAAGTATACTACTTGGATAACCGTAGTAATTCTAGGGCTAATACATGAGAAAGTCCTCTGGTGAGGTGTGTTTATTAGAATGAAAACCATATGCTTCGGCAGTATAGTGAGTAATAGTAACCTATCGTATCGCATGCTTAATGTAGCGATGAGTCTTTCAAGTTTCTGCCCTATCAGCTTTCGATGGTAGTATATGGGCCTACCATGG	6.73333e+06	8.31093	2.02173
Human Donor	Homo sapiens	Human	2025-06-09	GF40	BL18SPPF: AGTAGTCATACGCTCGTCTCAAA/BL18SR2PPR: TCTTCGTTACCCGTTACTGC	BL18SPPF: AGTAGTCATACGCTCGTCTCAAA	ST2	GAACTGCGAATGGCTCATTATATCAGTTATAGTTTATTTGGTGAAGGATACTAATTGGATAACCGTAGTAATTCTAGGGCTAATACATGAGTAAAGTCCCGTTGGGATGTGTTTATTAGAATGAAAACCATATGCTTCGGCATGATAGTGAGTAATAGTAACCTATCGTATCGCATGCTTAATGTAGCGATGAGTCTTTCAAGTTTCTGCCCTATCAGCTTTCGATGGTAGCATATGGGTCTACCATGGC	6.41667e+06	7.35343	2.0132
Zoo Atlanta	Pongo abelii	Orangutan	2024-10-09	PO0001	BL18SPPF: AGTAGTCATACGCTCGTCTCAAA/BL18SR2PPR: TCTTCGTTACCCGTTACTGC	BL18SPPF: AGTAGTCATACGCTCGTCTCAAA	ST3	GAACTGCGAATGGCTCATTATATCAGTTATAGTTTATTTGATGAAATCTACTAATTGGATAACCGTAGTAATTCTAGAGCTAATACATGCAATTGGTCTTGTAGACTGCATTTATTAGAATGAAAACCATAGGTTAATACCTATTCGTGAGTAATAATAACTAATCATATCGTATGCTTATGTAACGATGTGTCTTTCAAGTTTCTGCCCTATCAGCTTTCGATGGTAGTGTATTGGACTACCATGGCAG	1390000	12.9012	3.05898
Zoo Atlanta	Lemur catta	Ringtail Lemur	2026-01-14	LC0001	BL18SPPF: AGTAGTCATACGCTCGTCTCAAA/BL18SR2PPR: TCTTCGTTACCCGTTACTGC	BL18SPPF: AGTAGTCATACGCTCGTCTCAAA	ST4	GAACTGCGAATGGCTCATTATATCAGTTATAGTTTATTTGATGAAAAGTACTACTTGGATAACCGTAGTAATTCTAGAGCTAATACATGATAAAATCCTCGACTTTGAAGAGGTGTATTTATTAGAATGAAACCAATAGACTTCGGTCTGTTTGTGAGTAATAATAACTAATCGTATCGCATGCTTAGGTAGCGATATGTCTTTCAAGTTTCTGCCCTATCAGCTTTGGATGGTAGTGTATTGGACTACC	7.96333e+06	6.22644	2.00181
