## Supplemental Table 4: Coverage of Blastocystis ST1 samples for "A novel clonal and axenic isolation pipeline for the human gut protist *Blastocystis* reveals within-subtype strain coexistence"

### Sheet: Sheet1
Sample name	SRA accession	Mean depth	Bioproject Number	Sample type	PMID	Study
ST1_AMC	SRR36118145	309.649	PRJNA607629	Axenic Blastocystis culture	41887089	Blastocystis axenic culture
Blasto_m26	SRR20078973	94.5811	PRJNA855474	Xenic Blastocystis culture	36732768	Blastocystis culture study
Blasto_m17	SRR20078977	31.1601	PRJNA855474	Xenic Blastocystis culture	36732768	Blastocystis culture study
Hadza_MoBio_hadza-I-L_P_20_2369	ERR7745403	21.9435	PRJEB49206	Human gut metagenome	37348505	Hadza
Blasto_m20Ill	SRR20078971	19.9985	PRJNA855474	Xenic Blastocystis culture	36732768	Blastocystis culture study
Hadza_MoBio_hadza-E-H_N_14_2337	ERR7738269	18.7764	PRJEB49206	Human gut metagenome	37348505	Hadza
Nepal_MoBio_Fiber-Hadza-Nepal_F_19_RAU1029Y	ERR7738585	15.3651	PRJEB49206	Human gut metagenome	37348505
Hadza_MoBio_hadza-I-L_P_16_2361	ERR7738185	14.9679	PRJEB49206	Human gut metagenome	37348505
Hadza_MoBio_hadza-E-H_N_4_2332	ERR7745412	10.3363	PRJEB49206	Human gut metagenome	37348505	Hadza
PNP_Main_706	ERR1137517	8.08712	PRJEB11532	Human gut metagenome	26590418
ERR14044664	ERR14044664	7.77452	PRJEB75464	Human gut metagenome	41372407	PREDICT3 UK22A
ERR14040741	ERR14040741	7.34053	PRJEB75464	Human gut metagenome	41372407	PREDICT3 UK22A
ERR1305896	ERR1305896	7.25338	PRJEB12947	Human gut metagenome	27306058
ERR14025145	ERR14025145	7.0639	PRJEB75464	Human gut metagenome	41372407	PREDICT3 UK22A
Nepal_MoBio_Fiber-Hadza-Nepal_H_23_RAJ1014YZ	ERR7745755	6.86056	PRJEB49206	Human gut metagenome	37348505
ERR13966020	ERR13966020	6.75356	PRJEB75462	Human gut metagenome	41372407	PREDICT3 US21
ERR4335103	ERR4335103	6.15115	PRJEB39223	Human gut metagenome	33432175	PREDICT1
ERR14026386	ERR14026386	5.90262	PRJEB75464	Human gut metagenome	41372407	PREDICT3 UK22A
ERR14020803	ERR14020803	5.6396	PRJEB75464	Human gut metagenome	41372407	PREDICT3 UK22A
ERR14035067	ERR14035067	5.47319	PRJEB75464	Human gut metagenome	41372407	PREDICT3 UK22A
Nepal_MoBio_Fiber-Hadza-Nepal_H_9_THA1076JZ	ERR7738560	5.38306	PRJEB49206	Human gut metagenome	37348505
ERR14039449	ERR14039449	5.24298	PRJEB75464	Human gut metagenome	41372407	PREDICT3 UK22A
ERR4341940	ERR4341940	5.23188	PRJEB39223	Human gut metagenome	33432175	PREDICT1
ERR14022091	ERR14022091	5.09695	PRJEB75464	Human gut metagenome	41372407	PREDICT3 UK22A
ERR14040380	ERR14040380	5.03933	PRJEB75464	Human gut metagenome	41372407	PREDICT3 UK22A
ERR14022506	ERR14022506	4.72859	PRJEB75464	Human gut metagenome	41372407	PREDICT3 UK22A
ERR14033152	ERR14033152	4.51172	PRJEB75464	Human gut metagenome	41372407	PREDICT3 UK22A
ERR14040559	ERR14040559	4.46333	PRJEB75464	Human gut metagenome	41372407	PREDICT3 UK22A
ERR4341935	ERR4341935	4.40945	PRJEB39223	Human gut metagenome	33432175	PREDICT1
ERR14035515	ERR14035515	4.36946	PRJEB75464	Human gut metagenome	41372407	PREDICT3 UK22A
ERR14026849	ERR14026849	4.3287	PRJEB75464	Human gut metagenome	41372407	PREDICT3 UK22A
ERR4330113	ERR4330113	4.26296	PRJEB39223	Human gut metagenome	33432175	PREDICT1
ERR14024791	ERR14024791	4.21216	PRJEB75464	Human gut metagenome	41372407	PREDICT3 UK22A
PNP_Main_596	ERR1137441	3.9585	PRJEB11532	Human gut metagenome	26590418
PNP_Main_548	ERR1136658	3.92023	PRJEB11532	Human gut metagenome	26590418
ERR4341801	ERR4341801	3.89601	PRJEB39223	Human gut metagenome	33432175	PREDICT1
ERR14045296	ERR14045296	3.89419	PRJEB75464	Human gut metagenome	41372407	PREDICT3 UK22A
ERR13957492	ERR13957492	3.81683	PRJEB75462	Human gut metagenome	41372407	PREDICT3 US21
PNP_Main_593	ERR1137438	3.81294	PRJEB11532	Human gut metagenome	26590418
ERR14028745	ERR14028745	3.79019	PRJEB75464	Human gut metagenome	41372407	PREDICT3 UK22A
ERR14030703	ERR14030703	3.78672	PRJEB75464	Human gut metagenome	41372407	PREDICT3 UK22A
ERR13983530	ERR13983530	3.67483	PRJEB75463	Human gut metagenome	41372407	PREDICT3 US22A
ERR14041835	ERR14041835	3.60021	PRJEB75464	Human gut metagenome	41372407	PREDICT3 UK22A
ERR13954262	ERR13954262	3.56815	PRJEB75462	Human gut metagenome	41372407	PREDICT3 US21
ERR14039622	ERR14039622	3.50363	PRJEB75464	Human gut metagenome	41372407	PREDICT3 UK22A
ERR14020630	ERR14020630	3.34861	PRJEB75464	Human gut metagenome	41372407	PREDICT3 UK22A
PNP_Main_762	ERR1137633	3.32952	PRJEB11532	Human gut metagenome	26590418
ERR14030476	ERR14030476	3.31872	PRJEB75464	Human gut metagenome	41372407	PREDICT3 UK22A
ERR14034246	ERR14034246	3.27783	PRJEB75464	Human gut metagenome	41372407	PREDICT3 UK22A
ERR14038789	ERR14038789	3.18228	PRJEB75464	Human gut metagenome	41372407	PREDICT3 UK22A
ERR14039900	ERR14039900	3.08467	PRJEB75464	Human gut metagenome	41372407	PREDICT3 UK22A
ERR14028621	ERR14028621	2.95198	PRJEB75464	Human gut metagenome	41372407	PREDICT3 UK22A
ERR14020447	ERR14020447	2.87674	PRJEB75464	Human gut metagenome	41372407	PREDICT3 UK22A
ERR13959762	ERR13959762	2.85925	PRJEB75462	Human gut metagenome	41372407	PREDICT3 US21
ERR14029486	ERR14029486	2.83627	PRJEB75464	Human gut metagenome	41372407	PREDICT3 UK22A
W1.11.ST	SRR2250580;SRR2244827;SRR2237794;SRR2244407;SRR2245534;SRR2247074;SRR2249165;SRR2251154;SRR2231317;SRR2231318;SRR2231320;SRR2231937;SRR2231826;SRR2231751;SRR2231696;SRR2231684	2.79603	PRJNA217052	Human gut metagenome	27409808	fiji
ERR13967452	ERR13967452	2.70576	PRJEB75462	Human gut metagenome	41372407	PREDICT3 US21
ERR14030871	ERR14030871	2.55235	PRJEB75464	Human gut metagenome	41372407	PREDICT3 UK22A
ERR14021887	ERR14021887	2.54475	PRJEB75464	Human gut metagenome	41372407	PREDICT3 UK22A
ERR14038957	ERR14038957	2.53272	PRJEB75464	Human gut metagenome	41372407	PREDICT3 UK22A
ERR14038817	ERR14038817	2.44803	PRJEB75464	Human gut metagenome	41372407	PREDICT3 UK22A
ERR14020797	ERR14020797	2.42724	PRJEB75464	Human gut metagenome	41372407	PREDICT3 UK22A
PNP_Main_707	ERR1137518	2.42581	PRJEB11532	Human gut metagenome	26590418
WL.37.ST	SRR2227542;SRR2227945;SRR2228045;SRR2228152;SRR2228209;SRR2228581;SRR2222399;SRR2222421;SRR2220853;SRR2220881;SRR2220884;SRR2221420;SRR2221424;SRR2221430;SRR2221433;SRR2221434	2.40616	PRJNA217052	Human gut metagenome	27409808	fiji
ERR13267445	ERR13267445	2.35917	PRJEB75460	Human gut metagenome	41372407	PREDICT2
PNP_Main_396	ERR1136627	2.32025	PRJEB11532	Human gut metagenome	26590418
ERR14047346	ERR14047346	2.30558	PRJEB75464	Human gut metagenome	41372407	PREDICT3 UK22A
ERR14047288	ERR14047288	2.26104	PRJEB75464	Human gut metagenome	41372407	PREDICT3 UK22A
ERR14023515	ERR14023515	2.25611	PRJEB75464	Human gut metagenome	41372407	PREDICT3 UK22A
ERR14024939	ERR14024939	2.25115	PRJEB75464	Human gut metagenome	41372407	PREDICT3 UK22A
W2.46.ST	SRR2247150;SRR2251136;SRR2245881;SRR2246346;SRR2249525;SRR2250277;SRR2250341;SRR2250347;SRR2225703;SRR2225716;SRR2225717;SRR2225738;SRR2225741;SRR2225744;SRR2227573;SRR2228242	2.18558	PRJNA217052	Human gut metagenome	27409808	fiji
ERR14035596	ERR14035596	2.16046	PRJEB75464	Human gut metagenome	41372407	PREDICT3 UK22A
ERR14021455	ERR14021455	2.07886	PRJEB75464	Human gut metagenome	41372407	PREDICT3 UK22A
ERR14033569	ERR14033569	2.04519	PRJEB75464	Human gut metagenome	41372407	PREDICT3 UK22A
PNP_Main_696	ERR1137540	2.0412	PRJEB11532	Human gut metagenome	26590418
W2.6.ST	SRR2244421;SRR2249199;SRR2226824;SRR2227568;SRR2227618;SRR2228016;SRR2228542;SRR2228559;SRR2228605;SRR2228811;SRR2222881;SRR2222830;SRR2228208;SRR2227738;SRR2227657;SRR2227594	1.97571	PRJNA217052	Human gut metagenome	27409808	fiji
ERR13985193	ERR13985193	1.9706	PRJEB75463	Human gut metagenome	41372407	PREDICT3 US22A
ERR14020870	ERR14020870	1.9538	PRJEB75464	Human gut metagenome	41372407	PREDICT3 UK22A
ERR13958299	ERR13958299	1.86476	PRJEB75462	Human gut metagenome	41372407	PREDICT3 US21
ERR14030433	ERR14030433	1.75543	PRJEB75464	Human gut metagenome	41372407	PREDICT3 UK22A
PNP_Main_372	ERR1137165	1.59597	PRJEB11532	Human gut metagenome	26590418
PNP_Main_671	ERR1137382	1.58712	PRJEB11532	Human gut metagenome	26590418
PNP_Main_646	ERR1137472	1.46508	PRJEB11532	Human gut metagenome	26590418
PNP_Main_65	ERR1136757	1.46294	PRJEB11532	Human gut metagenome	26590418
PNP_Main_677	ERR1137511	1.45504	PRJEB11532	Human gut metagenome	26590418
PNP_Main_72	ERR1136764	1.44578	PRJEB11532	Human gut metagenome	26590418
PNP_Main_74	ERR1136766	1.38061	PRJEB11532	Human gut metagenome	26590418
PNP_Validation_73	ERR1110362	1.28427	PRJEB11532	Human gut metagenome	26590418	Israeli gut metagenome
PNP_Main_132	ERR1136823	1.17989	PRJEB11532	Human gut metagenome	26590418
PNP_Main_95	ERR1136787	1.10542	PRJEB11532	Human gut metagenome	26590418
PNP_Main_73	ERR1136765	1.07629	PRJEB11532	Human gut metagenome	26590418
PNP_Main_38	ERR1136730	1.07502	PRJEB11532	Human gut metagenome	26590418
PNP_Main_131	ERR1136822	1.07066	PRJEB11532	Human gut metagenome	26590418
PNP_Main_476	ERR1137306;ERR1137027	1.03838	PRJEB11532	Human gut metagenome	26590418
PNP_Main_202	ERR1136893	1.02759	PRJEB11532	Human gut metagenome	26590418

### Sheet: Sheet2
26590418
27306058
33432175
37348505
41372407
27409808
