## Supplemental Table 5: Primers and PCR parameters for "A novel clonal and axenic isolation pipeline for the human gut protist *Blastocystis* reveals within-subtype strain coexistence"

### Sheet: Sheet1
Primer	Sequence (5'-3')	PCR parameters	Reference
BL18SPPF	AGTAGTCATACGCTCGTCTCAAA	95°C, 2 min; (95°C, 30 s; 56°C, 30s; 74°C, 1.5 min), 40 cycles; 74°C, 2 min	Naceanceno, K. S. et al. Use of Multi-Parallel Real-Time Quantitative PCR to Determine Blastocystis Prevalence and Association with Other Gastrointestinal Parasite Infection in a Rural Honduran Location. Am. J. Trop. Med. Hyg. 102, 1373–1375 (2020).
BL18SR2PPR	TCTTCGTTACCCGTTACTGC	95°C, 2 min; (95°C, 30 s; 56°C, 30s; 74°C, 1.5 min), 40 cycles; 74°C, 2 min	Naceanceno, K. S. et al. Use of Multi-Parallel Real-Time Quantitative PCR to Determine Blastocystis Prevalence and Association with Other Gastrointestinal Parasite Infection in a Rural Honduran Location. Am. J. Trop. Med. Hyg. 102, 1373–1375 (2020).
Rdr5	ATCTGGTTGATCCTGCCAGT	95°C, 2 min; (95°C, 30 s; 56°C, 30s; 74°C, 1.5 min), 40 cycles; 74°C, 2 min	Scicluna, S. M., Tawari, B. & Clark, C. G. DNA Barcoding of Blastocystis. Protist 157, 77–85 (2006).
BhRDr	GAGCTTTTTAACTGCAACAACG	95°C, 2 min; (95°C, 30 s; 56°C, 30s; 74°C, 1.5 min), 40 cycles; 74°C, 2 min	Scicluna, S. M., Tawari, B. & Clark, C. G. DNA Barcoding of Blastocystis. Protist 157, 77–85 (2006).
SSU- F1	AACCTGGTTGATCCTGCCAGTAGTC	95°C, 2 min; (95°C, 30 s; 55°C, 30s; 74°C, 1 min), 40 cycles; 74°C, 2 min	Maloney, J. G. & Santin, M. Mind the Gap: New Full-Length Sequences of Blastocystis Subtypes Generated via Oxford Nanopore Minion Sequencing Allow for Comparisons between Full-Length and Partial Sequences of the Small Subunit of the Ribosomal RNA Gene. Microorganisms 9, 997 (2021).
SSU-R1	TGATCCTTCTGCAGGTTCACCTACG	95°C, 2 min; (95°C, 30 s; 55°C, 30s; 74°C, 1 min), 40 cycles; 74°C, 2 min	Maloney, J. G. & Santin, M. Mind the Gap: New Full-Length Sequences of Blastocystis Subtypes Generated via Oxford Nanopore Minion Sequencing Allow for Comparisons between Full-Length and Partial Sequences of the Small Subunit of the Ribosomal RNA Gene. Microorganisms 9, 997 (2021).
27F	AGRGTTYGATYMTGGCTCAG	95°C, 2 min; (95°C, 30 s; 56°C, 30s; 74°C, 1.5 min), 40 cycles; 74 °C 2 min	Singer, E. et al. High-resolution phylogenetic microbial community profiling. ISME J. 10, 2020–2032 (2016).
1492R	RGYTACCTTGTTACGACTT	95°C, 2 min; (95°C, 30 s; 56°C, 30s; 74°C, 1.5 min), 40 cycles; 74 °C 2 min	Singer, E. et al. High-resolution phylogenetic microbial community profiling. ISME J. 10, 2020–2032 (2016).
